# Inference on paths of yeast transcription pre-initiation complex assembly by model-based analysis of altered occupancy profiles

**DOI:** 10.64898/2026.09.30.755594

**Authors:** Elizaveta A. Novikova, Arach Goldar, Pierre Nicolas, Julie Soutourina

**Affiliations:** Université Paris-Saclay, CEA, CNRS, Institute for Integrative Biology of the Cell (I2BC), 91198, Gif-sur-Yvette, France, Equipe Labellisée LIGUE Contre le Cancer; Université Paris-Saclay, INRAE, MaIAGE, Jouy-en-Josas, France

## Abstract

Dysfunctions in transcription cause severe human diseases. In eukaryotes, transcription initiation by RNA polymerase (Pol) II requires the formation of the pre-initiation complex (PIC) composed of general transcription factors (GTFs), Pol II, and an essential multiprotein coactivator, Mediator. *In vitro* experiments with GTFs and Pol II have depicted a linear sequence of PIC assembly. However, PIC assembly paths *in vivo* at the genomic scale and Mediator’s role in these paths remain poorly understood. One strategy characterizes ChIP-seq occupancy alterations in Mediator mutants, but analysis of these data still lacks a formalized interpretation framework. In this study, we address this need by developing a quantitative framework that scores candidate assembly paths according to their ability to explain these alterations. This framework combines a model of PIC assembly based on a system of differential equations with parameter optimization based on a penalized criterion. We applied this new framework to datasets from two yeast Mediator mutants, in the Med17 and Med10 subunits. Our results show that the best-supported PIC assembly paths differ from those inferred *in vitro*. In particular, we show that it is important to distinguish the core TFIIH module from the TFIIK kinase module, and that similar paths starting with Mediator or TBP receive different levels of support. Furthermore, although multiple paths fit the data equally well, they differ markedly for specific gene groups. Taken together, the results show that the path can depend on the gene, and are also compatible with more than one path being operational *in vivo* for a single gene. This work improves our understanding of PIC assembly paths and transcription initiation, and opens perspectives for future modeling and experimental studies.
