## Supplementary Table S3 for "Inference on paths of yeast transcription pre-initiation complex assembly by model-based analysis of altered occupancy profiles"

### Sheet: Legend
This table contains the mutant vs. wild-type occupancy ratios aggregated by groups of genes
Column name	Legend
Gene.group	The group id as used in Table S2
TBP.med10-196 to TFIIB.med10-196	The aggregated (median) ratios for the six PIC components available for med10-196
TBP.med17-504 to TFIIH.med17-504	The aggregated (median) ratios for the five PIC components available for med17-504

### Sheet: TableS3_medianratiobygenesubset
Gene.group	TBP.med10-196	Med.med10-196	TFIIK.med10-196	Pol2_TSS.med10-196	TFIIH.med10-196	TFIIB.med10-196	TBP.med17-504	Med.med17-504	TFIIK.med17-504	Pol2.med17-504	TFIIH.med17-504
all	0.600934	0.597167	0.573886	0.48531	0.432313	0.281673	0.84058	0.989841	0.916667	0.749065	0.755549
TATA	0.624351	0.604504	0.529892	0.420312	0.373053	0.234589	0.854771	0.962366	0.866903	0.686843	0.756173
noTATA	0.587439	0.593844	0.582192	0.497728	0.442023	0.293519	0.836506	1	0.926941	0.766398	0.755549
trans.low	0.539813	0.628159	0.581594	0.514805	0.464656	0.29932	0.8625	1.00725	0.973262	0.808922	0.778761
trans.medium	0.600934	0.595315	0.586438	0.500548	0.440676	0.290731	0.838352	1	0.938095	0.757445	0.76087
trans.high	0.662638	0.57008	0.536105	0.436248	0.369226	0.250887	0.816794	0.962468	0.829093	0.692794	0.73338
ribosomal	0.706312	0.533967	0.554509	0.434914	0.368897	0.290103	0.771626	0.990826	0.695844	0.776942	0.792166
RibiReg	0.394526	0.659109	0.518205	0.46888	0.435097	0.279674	0.686217	1.10823	0.62152	0.848868	0.823809
TFIIB.low	0.436145	0.606639	0.432296	0.395575	0.332716	0.158647	0.786634	0.960273	0.92	0.720671	0.737789
TFIIB.mean	0.624774	0.585861	0.573975	0.482103	0.420257	0.275317	0.843469	0.978945	0.910774	0.748213	0.740142
TFIIB.high	0.79671	0.559489	0.675976	0.514155	0.478021	0.40749	0.857143	1.01626	0.876221	0.725392	0.783008
MED15.low	0.633975	0.390062	0.585773	0.490291	0.439502	0.277448	0.818182	0.971751	0.92674	0.716287	0.716738
MED15.mean	0.634706	0.576323	0.563259	0.476295	0.420101	0.279872	0.827041	1.00325	0.89368	0.73687	0.737902
MED15.high	0.563602	0.850993	0.531646	0.449203	0.388625	0.267723	0.862069	0.959654	0.882591	0.743558	0.801688
PolII.low	0.601284	0.572156	0.472644	0.384712	0.342011	0.215045	0.824818	0.941176	0.876063	0.713717	0.745882
PolII.mean	0.614146	0.580658	0.581835	0.481641	0.425331	0.279199	0.833333	1	0.877301	0.724208	0.743416
PolII.high	0.681902	0.608679	0.623347	0.540868	0.45766	0.324983	0.852631	1	0.984979	0.766831	0.751967
